# Unexpectedly High Subclonal Mutational Diversity in Human Colorectal Cancer and Its Significance

**DOI:** 10.1101/672493

**Authors:** Lawrence A. Loeb, Brendan F. Kohrn, Kaitlyn J. Loubet-Senear, Yasmin J. Dunn, Eun Hyun Ahn, Jacintha N. O’Sullivan, Jesse J. Salk, Mary P. Bronner, Robert A. Beckman

## Abstract

Human colorectal cancers (CRC) contain both clonal and subclonal mutations. Clonal mutations are positively selected, present in most cells and drive malignant progression. Subclonal mutations are randomly dispersed throughout the genome; they provide a vast reservoir of mutant cells that can expand, repopulate the tumor and result in the rapid emergence of resistance, as well as being a major contributor to tumor heterogeneity. Here, we apply Duplex Sequencing (DS) methodology to quantify subclonal mutations in CRC tumor with unprecedented depth (10^4^) and accuracy (<10^−7^). We measured mutation frequencies in genes encoding replicative DNA polymerases and in genes frequently mutated in CRC, and found an unexpectedly high effective mutation rate, 7.1 × 10^−7^. The curve of subclonal mutation accumulation as a function of sequencing depth, using DNA obtained from five different tumors, is in accord with a neutral model of tumor evolution. We present a new theoretical approach to model neutral evolution independent of the infinite sites assumption (which states that a particular mutation arises only in one tumor cell at any given time). Our analysis indicates that the infinite sites assumption is not applicable once the number of tumor cells exceeds the reciprocal of the mutation rate, a circumstance relevant to even the smallest clinically diagnosable tumor. Our methods allow accurate estimation of the total mutation burden in clinical cancers. Our results indicate that no DNA locus is wild type in every malignant cell within a tumor at the time of diagnosis (probability of all cells wild type = 10^−308^).

**Significance Statement:** Cancers evolve many mutations. Clonal mutations are selected early. Subsequent evolution occurs in a branching fashion, possibly without selection (“neutral evolution”). Rarer mutations occur later on smaller branches of the evolutionary tree. Using a DNA sequencing method, duplex sequencing, with unprecedented accuracy and sensitivity, we quantified very rare unique subclonal mutations in diagnostic specimens from five human colorectal cancers. Rarer subclones probe later evolutionary timepoints than previously possible. We confirm neutral evolution at later times and find many more subclonal mutations than expected. A novel theoretical method allowed us to extrapolate further forward in time to diagnosis. At diagnosis, every base in DNA is mutated in at least one cancer cell. In particular any therapy resistance mutation would be present.
