## Supplementary material for "Unexpectedly High Subclonal Mutational Diversity in Human Colorectal Cancer and Its Significance": Supplamental Dataset S1

### Sheet: polymerase genes capture set
Sequence
GCTCGTGGTCATGGTGGGTGCATGGGATGCCATGGAGACAGGGTAAGAGGTGTCTCCGGTCAGAACCTCCACCAAGCTCCAACTTGCCCAGCAGGATGGATGGCAAGCGGCGGCCAGGCC
CAGGGCCCGGGGTGCCCCCAAAGCGGGCCCGTGGGGGCCTCTGGGATGATGATGATGCACCTCGGCCATCCCAATTCGAGGAGGACCTGGCACTGATGGAGGAGATGGAGGCAGAACAC
AGGAGGAGGAGGAGCTGCAGTCAGTCCTGGAGGGGGTTGCAGACGGTAAGGCTTGGAGTTGGAGGTTCCTGCTGCCCAACCCATTGCCCCTGGTCTTGCCTTTGGTCCAAGAGTCAGCTG
CAGGGCAGGTCCCACCATCAGCCATAGATCCTCGCTGGCTTCGGCCCACACCACCAGCGCTGGACCCCCAGACAGAGCCCCTCATCTTCCAACAGTTGGAGATTGACCATTATGTGGGTG
AGGACCCTGAGAGGCATGGCCGCTGTCTTACCCTGTGACCCCACAGGCCCAGCGCAGCCTGTGCCTGGGGGGCCCCCACCATCCCGCGGCTCCGTGCCTGTGCTCCGCGCCTTCGGGGTC
ACCGATGAGGGGTTCTCTGTCTGCTGCCACATCCACGGCTTCGCTCCCTACTTCTACACCCCAGCGCCCCCTGGTGAGTGGCCCCTACCCAGCCCCTCCCTGAGCCACTGGAGCCCCCTG
AGCCCCTCCCTGAGCCACTGGAGCCCCCTGCACCTCTGATCATCCCTCCCACACCAGGTTTCGGGCCCGAGCACATGGGTGACCTGCAACGGGAGCTGAACTTGGCCATCAGCCGGGACA
GTCGCGGGGGGAGGGAGCTGACTGGGCCGGCCGTGCTGGCTGTGGAACTGTGCTCCCGAGAGAGTGAGTGCTCCCCCAGGATCAGCGGGTTGGAGGGTCCCCTCGGGAGGCCATTGGCTG
AGGCCATTGGCTGGTCCCAGCTTCTTCCATCCACAGGCATGTTTGGGTACCACGGGCACGGCCCCTCCCCGTTCCTGCGCATCACCGTGGCGCTGCCGCGCCTCGTGGCCCCGGCCCGCC
GTCTCCTGGAACAGGGCATCCGTGTGGCAGGCCTGGGCACGCCCAGCTTCGCGCCCTACGAGGCCAACGTCGACTTTGAGATCCGGTACGGCCTCTGCCTCACTTCTCCGGCCTCTATCC
GACCCCCAGCCCCCTCCAGGTTCATGGTGGACACGGACATCGTCGGCTGCAACTGGCTGGAGCTCCCAGCTGGGAAATACGCCCTGAGGCTGAAGGAGAAGGTGCAGGGCTTCCCAGGGC
GGCTGGGTGGGGAGCTGGTACCCTGCTGCCACCGCTGACCCACCCATGCCCACAGGCTACGCAGTGCCAGCTGGAGGCGGACGTGCTGTGGTCTGACGTGGTCAGTCACCCACCGGAAGG
GCCATGGCAGCGCATTGCGCCCTTGCGCGTGCTCAGCTTCGATATCGAGTGCGCCGGCCGCAAAGGTCTGTCCCCGGGCCCGGGCTCCTGCCCGCCTCATTGATGTGCCAAGTCGGGGGT
GCAGGAGTCAGGCCCCTGCATCCTCCTGCCTCGCAGGCATCTTCCCTGAGCCTGAGCGGGACCCTGTCATCCAGATCTGCTCGCTGGGCCTGCGCTGGGGGGAGCCGGAGCCCTTCCTAC
GCCTGGCGCTCACCCTGCGGCCCTGTGCCCCCATCCTGGGTGCCAAGGTGCAGAGCTACGAGAAGGAGGAGGACCTGCTGCAGGTAGCTCTCGCTCCACGCCCCACACCATTTCCCGGGG
ACCCCCAGGCCTGGTCCACCTTCATCCGTATCATGGACCCCGACGTGATCACCGGTTACAACATCCAGAACTTCGACCTTCCGTACCTCATCTCTCGGGCCCAGACCCTCAAGGTGAGGG
TATGTGACGGGGACCCGCAGCCTGCTGCACACCCTGCCTCTCCTCCTCAGGTACAAACATTCCCTTTCCTGGGCCGTGTGGCCGGCCTTTGCTCCAACATCCGGGACTCTTCATTCCAGT
CCAAGCAGACGGGCCGGCGGGACACCAAGGTTGTCAGCATGGTGGGCCGCGTGCAGATGGACATGCTGCAGGTATGGGCGGGAGGTGGGGTGTGTCCCTGTCCTTGGAAGGCCACTGCCC
CTAGGTGCTGCTGCGGGAGTACAAGCTCCGCTCCTACACGCTCAATGCCGTGAGCTTCCACTTCCTGGGCGAGCAGAAGGAGGACGTGCAGCACAGCATCATCACCGACCTGCAGGTGCC
GACCCCATCCGTGCCCATCCCCAGAATGGGAACGACCAGACCCGCCGCCGCCTGGCTGTGTACTGCCTGAAGGATGCCTACCTGCCACTGCGGCTGCTGGAGCGGCTCATGGTGCTGGTG
AACGCCGTGGAGATGGCGAGGGTCACTGGCGTGCCCCTCAGCTACCTGCTCAGTCGTGGCCAGCAGGTCAAGGTCGTATCCCAGCTGTTGCGGCAGGTCAGTAGCCGAGACTTGTCCTCG
CCTTCTCCCCTCCCAGGCCATGCACGAGGGGCTGCTGATGCCCGTGGTGAAGTCAGAGGGCGGCGAGGACTACACGGGAGCCACTGTCATCGAGCCCCTCAAAGGGTGAGGCCCCAGGCT
GAATGATTTTTTTTTTTTAAAGGGTGAGGCCACAAGACAGGGCGGGGGCGGCATGGGAACTCCTAGCCCTGACTCCCGGCCGCGGCTGCTCCCCTCCCAGGTACTACGACGTCCCCATCG
CCACCCTGGACTTCTCCTCGCTGTACCCGTCCATCATGATGGCCCACAACCTGTGTTACACCACGCTCCTTCGGCCCGGGACTGCACAGAAACTGGGGTATAGTGCCCAATTCAGCATGT
CAGCCTGACTGAGGATCAGTTCATCAGGACCCCCACCGGGGACGAGTTTGTGAAGACCTCAGTGCGGAAGGGGCTGCTGCCCCAGATCCTGGAGAACCTGCTCAGTGCCCGGAAGAGGTG
ATGCCCAGGTGCCGCCTGAGTGTGCTTTCCCCGTGTTCCCTCGCAGGGCCAAGGCCGAGCTGGCCAAGGAGACAGACCCCCTCCGGCGCCAGGTCCTGGATGGACGGCAGCTGGCGCTGA
AGGTGAGCGCCAACTCCGTATACGGCTTCACTGGCGCCCAGGTGGGCAAGTTGCCGTGCCTGGAGATCTCACAGGTGGGCACTCGGGCCCCTGGAAGGCAACTGGGGGCAGGTGGGCCCC
TCTCCCCGACAGAGCGTCACGGGGTTCGGACGTCAGATGATCGAGAAAACCAAGCAGCTGGTGGAGTCTAAGTACACAGTGGAGAATGGCTACAGCACCAGTGCCAAGGTCGGGGGCTGC
TTGACAGAAGGGACCCTGCTTCTCACATACACACATCCCCACCGCCCGCAGGTGGTGTATGGTGACACTGACTCCGTCATGTGCCGATTCGGCGTGTCCTCGGTGGCTGAGGCGATGGCC
CTGGGGCGGGAGGCCGCGGACTGGGTGTCAGGTCACTTCCCGTCGCCCATCCGGCTGGAGTTTGAGAAGGTGCGTGGCTGGGTCAGGGGCTCTGCATTTAGGTGCCCTCATCAGGGTACT
GGCTCAGGGTCTTGGCCATGGCTCCCTCCCAGGTCTACTTCCCATACCTGCTTATCAGCAAGAAGCGCTACGCGGGCCTGCTCTTCTCCTCCCGGCCCGACGCCCACGACCGCATGGACT
GCAAGGGCCTGGAGGCCGTGCGCAGGGACAACTGCCCCCTCGTGGCCAACCTGGTCACTGCCTCACTGCGCCGCCTGCTCATCGACCGGTGTGTGGGGCCTCCTCCCTCAGACTCAGGGG
CCTCAGTGCCTTTTGGTGACGCTGTGCGGCCCGCTCTCCTACAGAGACCCTGAGGGCGCGGTGGCTCACGCACAGGACGTCATCTCGGACCTGCTGTGCAACCGCATCGATATCTCCCAG
CTGGTCATCACCAAGGAGCTGACCCGCGCGGCCTCCGACTATGCCGGCAAGCAGGCCCACGTGGAGCTGGCCGAGAGGTCCTGCGCGGGGCGGGTGGCCTGGCCAGAAATAACCCCCTCC
CCACGCAGGATGAGGAAGCGGGACCCCGGGAGTGCGCCCAGCCTGGGCGACCGCGTCCCCTACGTGATCATCAGTGCCGCCAAGGGTGTGGCCGCCTACATGAAGTCGGAGGTCAGGCCC
CACCCCGGTGCCCTTTCCCTGGCTGCCCGGGTGTGACTGCCATGTGGCCGCAGGACCCGCTGTTCGTGCTGGAGCACAGCCTGCCCATTGACACGCAGTACTACCTGGAGCAGCAGCTGG
CCAAGCCCCTCCTGCGCATCTTCGAGCCCATCCTGGGCGAGGGCCGTGCCGAGGCTGTGCTACTGCGTACGGGGGCACCAGGGGACTGGGGGCACCCTGGGGGGGCAGAGGAGATCACCG
CAGGGGGGGACCACACGCGCTGCAAGACGGTGCTCACGGGCAAGGTGGGCGGCCTCCTGGCCTTCGCCAAACGCCGCAACTGCTGCATTGGCTGCCGCACAGTGCTCAGCCACCAGGGTG
GCCCCAGCACTTGGGCTGACCCGCCTCCCCACAGGAGCCGTGTGTGAGTTCTGCCAGCCCCGGGAGTCTGAGCTGTATCAGAAGGAGGTGAGAGGGCCGGGAGGTGAGGAGGGGCCAGGT
GCCGTCCCCAGGTATCCCATCTGAATGCCCTGGAGGAGCGCTTCTCGCGCCTCTGGACGCAGTGCCAGCGCTGCCAGGGCAGCCTGCACGAGGACGTCATCTGCACCAGGTGTGTGCCAT
CCCGCAGCCGGGACTGCCCCATCTTCTACATGCGCAAGAAGGTGCGGAAGGACCTGGAAGACCAGGAGCAGCTCCTGCGGCGCTTCGGACCCCCTGGACCTGAGGCCTGGTGACCTTGCA
CTGAAGCAGAGGTGGTAGCCAACGGCTCCATGTCTCTGAGGAGCGGCGGGCGGCGGCGCGCGGACCCAGGCGCGGATGGCGAGGCCAGCAGGTGAGGGGCGCCCTCCTGAGGCTCTCGGG
CAGCAGGTGGCATTACAAATTAAGCACGGGGTTCCCTTCTTTCACTCAGGGATGATGGCGCCACTTCCTCAGTTTCGGCACTCAAGCGCCTGGAACGGAGTCAGTGGACGGATAAGATGG
ATTTGCGGTTTGGTTTTGAGCGGCTGAAGGAGCCTGGTGAGAAGACAGGCTGGCTCATTAACATGCATCCTGTAAGCACTAGGTCCTTCTCCCACCCAGGAATATGGCTGCAACCCTTCT
GTTGACTGATTCTCTTGTAGACCGAGATTTTAGATGAAGATAAGCGCTTAGGCAGTGCAGTGGATTACTACTTTATTCAAGATGACGGAAGCAGATTTAAGGTAAGCCCCTGACTGCGAC
TTCTCATCACCCCTGGATGGGTTGGTGACTCTTAACAGGTGGCTTTGCCCTATAAACCGTATTTCTACATTGCGACCAGAAAGGTGAGTGTGTTTCATAGACTCAGGTCAGACGACCTGT
CTGATCCTGATTAGGGTTGTGAGCGAGAAGTTTCATCTTTTCTCTCCAAGAAGTTTCAGGGCAAAATTGCAAAAGTGGAGACTGTCCCCAAAGAGGATCTGGACTTGGTGAGTATCACCC
TATTTCTCTTGAACCAATGAGCGTGATCTCTTCGCATTATAGCCAAATCACTTGGTGGGTTTGAAGCGAAATTACATCAGGCTGTCCTTCCACACTGTGGAGGATCTTGTCAAAGTGAGG
AAGGAGATCTCCCCTGCCGTGAAGAAGAACAGGGAGCAGGATCACGCCAGCGACGCGTACACAGCTCTGCTTTCCAGGTAAACTTTGGTCTTGTGAGCAAAGCATCAGCGGTTCAGAACG
TCCTCCAGACCCTGGCAGCTGAGTTAGTTGCTCTCTTGTTAATTCCTAGTGTTCTGCAGAGGGGCGGTGTCATTACTGATGAAGAGGAAACCTCTAAGAAGATAGCTGACCAGTTGGACA
ACATTGTGGACATGCGCGAGTACGATGTTCCCTACCACATCCGCCTCTCCATTGACCTGAAGATCCACGTGGTGAGTGGGGCAGGGTTGGGTCGCTGCTCACATGAATTTCCTAACAGCC
GCACACTGTGTGTTTTGCAGGCTCATTGGTACAATGTCAGATACCGAGGAAATGCTTTTCCGGTAGAAATCACCCGCCGAGATGACCTTGTTGAACGACCTGTAAGTTTTGCTTGTGTTA
CCACAGGACCCTGTGGTTTTGGCATTTGACATTGAGACGACCAAACTGCCCCTCAAGTTTCCTGATGCTGAGACAGACCAGATTATGATGATTTCCTACATGATCGATGGCCAGGTGAGC
CTAGGGCTACCTCATCACCAACAGGGAGATTGTTTCAGAAGATATTGAAGATTTTGAGTTCACCCCCAAGCCAGAATATGAAGGCCCCTTTTGTGTCTTCAATGAACCCGATGAGGTAAG
CTGTGACTTGGGTTCAGGCTCATCTGATCCAAAGGTGGTTTGAACACGTCCAGGAGACCAAACCCACCATCATGGTCACCTACAACGGGGACTTTTTTGACTGGTGAGTCTGTGTCTTCT
GAGAAAGGGGCATTAGAGCCTGACCTGCCCACTTGCTTGTCTGTCCTCTTTCCAACCCAGGCCATTTGTGGAGGCCCGGGCAGCAGTCCACGGTCTGAGCATGCAGCAGGAGATAGGCTT
CCAGAAGGACAGCCAGGGGGAGTACAAGGCGCCCCAGTGCATCCACATGGACTGCCTCAGGTAGGGGCCACAGAGCAGCATGGCTCCTCACTGCTGTCCGTGAGCGAGATCTGAAGGCCT
TTCCCGGGCTGCATGTTAGAATCATCCTGGCTTCTGTTCTCATTCTCCTTCCAGGTGGGTGAAGAGGGACAGTTACCTTCCTGTGGGCAGTCATAATCTCAAGGCGGCCGCCAAGGCCAA
GCTAGGCTATGATCCCGTGGAGCTAGACCCGGAGGACATGTGCCGGATGGCCACGGAGCAGCCCCAGGCACGTAAGCCACATCCCGGCTGCCCCTGCTGCCGTGTGCACGCATCCAGATG
CAGACTCTGGCCACGTATTCTGTGTCAGATGCTGTCGCCACTTACTACCTGTACATGAAGTACGTCCACCCATTCATCTTTGCTCTGTGCACCATTATTCCCATGGAGCCCGACGAGGTG
GGTTTCTCTTGCAGGTGCTGCGGAAGGGCTCTGGCACTCTGTGTGAGGCCTTGCTGATGGTGCAGGCCTTCCACGCCAACATCATCTTCCCCAACAAGCAAGAGCAGGAGTTCAATAAGC
TGACGGACGACGGACACGTGCTGGACTCTGAGACCTACGTCGGGGGCCACGTGGAGGCCCTCGAGTCTGGGGTTTTCCGCAGCGATATCCCTTGCCGGTTTAGGATGGTGTGCTTCTTCC
TGCTAGAATCCTGCCGCCTTTGACTTCCTGCTGCAGCGGGTTGAGAAGACCTTGCGCCACGCCCTTGAGGAAGAGGAGAAAGTGCCTGTGGAGCAAGTCACCAACTTTGAAGAGGTAACC
CTGCACACGAGGCAAGCTTGGTCACCAGCCTCTACTGAGTTTCGCTTTCTCTGCAGGTGTGTGATGAGATTAAGAGCAAGCTTGCCTCCCTGAAGGACGTTCCCAGCCGCATCGAGTGTC
CACTCATCTACCACCTGGACGTGGGGGCCATGTACCCCAACATCATCCTGACCAACCGCCTGCAGGTGAGACTTTACTTCCCGTGTCAGAGTCGGAGCTCTCTCTGCCCAGCCCTAAGTG
CCTCCCAGCCCTCTGCCATGGTGGACGAAGCCACCTGTGCTGCCTGTGACTTCAATAAGCCTGGAGCAAACTGCCAGCGGAAGATGGCCTGGCAGTGGAGGGGCGAGTTCAGTGAGTGTC
GTGTCTGTGCCTCCTTTTGAACTTGCCCCCATTGCCTCCTTCCCAGTGCCAGCCAGTCGCAGCGAATACCATCGGATCCAGCACCAGCTGGAGTCAGAGAAGTTCCCCCCCTTGTTCCCA
GAGGGGCCAGCTCGGGCCTTTCATGAACTGTCCCGCGAGGAACAGGCGAAATACGAGAAGAGAAGGCTGGCGGGTGAGTGCCTGGGCATGGTCACGGCTGTAAAGATGTGGCTCCTGCTC
TCTGGGAGATCTCACCCACCTGCTCTGCCCATCTCCGTCGTGCTTAGATTACTGCCGGAAAGCCTACAAGAAGATCCACATCACCAAGGTGGAAGAGCGTCTCACCACCATCTGCCAGCG
GGAAAACTCCTTCTACGTGGACACCGTGCGTGCCTTCCGGGACAGGCGTTACGAGTTCAAAGGGCTCCACAAGGTGAGCTCTGAGGGGCTGCAAGCTTTGGCCTCTGTGAGGGCAGTTTC
GAAATGGAAGAATCTGTGAGGTGCTCCATGTTCATGTGCTTCTCAGGTGTGGAAAAAGAAGCTCTCGGCGGCCGTGGAGGTGGGCGACGCGGCTGAGGTGAAGCGCTGCAAGAACATGGA
GGTGCTGTATGACTCGCTGCAGCTGGCCCACAAGTGCATCCTGAACTCCTTCTATGGCTATGTCATGCGCAAGGGGTAGGTGGGCCCGGGCCCGGGAGAGGCTTATGGGAGGAATGGATG
TGGTGTCCTCTCAGGGCTCGCTGGTACTCCATGGAGATGGCTGGCATCGTCTGCTTCACAGGGGCCAACATCATCACCCAGGCACGGGAGCTGATCGAGCAGATTGGGTGAGTGCAGAAG
GAAAAGGAAAGGGGAACTCACGACCTTGCTCCTCTCTTTCTCTGAAGGAGGCCCTTAGAGCTGGACACAGATGGTATATGGTGCGTCCTGCCCAACAGCTTCCCAGAAAATTTTGTCTTC
AAGACGACCAATGTGAAGAAGCCCAAAGTGACCATCTCCTACCCAGGCGCCATGTTGAACATCATGGTCAAGGTGAGTCTGGGGCCTCTGGTCCTGAAGCTCTGGCTGGCCTGGCGTCAG
ATCATGAGTGAAGCTGCCCCCTCTTCACTCTTGTTTCTCAGGAAGGCTTCACCAATGACCAGTACCAGGAGCTGGCTGAGCCGTCCTCACTCACCTACGTCACCCGCTCAGAGAACAGCA
TCTTTTTTGAGGTTGATGGGCCCTACCTTGCCATGATTCTTCCAGCCTCCAAGGAAGAAGGCAAGAAATTGAAGAAGAGGTGGGACTCTCATAGCTTTTGTGCTTTAGAAAGGACATGGA
TTGCCTTTTTTTTTTTTTTCAGGTATGCTGTGTTCAATGAAGACGGTTCTCTGGCTGAGCTCAAGGGCTTTGAGGTCAAACGCCGCGGGGAACTGCAGCTGATTAAGATCTTCCAATCCT
CGGTGTTTGAGGCCTTCCTCAAGGGCAGCACGCTGGAAGAGGTGTATGGCTCTGTAGCCAAGGTGGCTGACTACTGGCTGGACGTGCTGTACAGCAAGGTAAAGGCCTACCCTCCACCCT
GTCTTTCTCTAGGCAGCCAACATGCCTGACTCTGAGCTATTCGAGCTCATCTCTGAGAACCGTTCCATGTCTCGGAAGCTGGAAGATTACGGGGAGCAGAAGTCTACGTCCATCAGCACA
GCAAAGCGCCTGGCCGAGTTCCTGGGAGACCAGATGGTCAAGGATGCAGGGCTGAGTTGCCGCTACATCATCTCCCGCAAGCCCGAGGGCTCCCCTGTCACGGAGAGGTGAGGGCTCCCC
TTACCCAGGGCCATCCCACTTGCCATTTTCCAAGCAGAGCCCACGGTGAGGAAGCACTTTCTCCGGAAATGGCTCAAGAGCTCTTCCCTTCAAGACTTTGATATTCGAGCAGTGAGTGCC
CCCGTTTCCTGCACATGCAGATTCTGGATTGGGACTACTACATTGAGCGGCTGGGAAGCGCCATCCAGAAGATCATCACCATCCCTGCGGCCCTGCAGCAGGTAAGGGCGGGGTCAGTGG
GCTAAAAACTGTGCAGTTAGACAAGGGTCTCTCTCTGATGGGTGTTGGCCTCACACAGGTAAAGAACCCAGTGCCACGTGTCAAACACCCCGACTGGCTGCACAAAAAACTGCTGGAGAA
GAATGATGTCTACAAGCAGAAGAAGATCAGTGAGCTCTTCACCCTGGAGGGCAGGAGACAGGTGACGGTGGGGCCCCAAGGCTGGGCTGGGCGGGATCCTTGTGACACACAGGACTCCAG
TGGGTCTTTCCAGGTCACGATGGCCGAGGCCTCAGAAGACAGTCCGAGGCCAAGTGCTCCTGACATGGAGGACTTCGGCCTCGTAAAGCTGCCTCACCCAGCAGCCCCTGTCACTGTGAA
GAGGAAGCGAGTTCTTTGGGAGAGCCAGGAGGAGTCCCAGGACCTCACGCCGACTGTGCCCTGGCAGGAAATCTTGGGGCAGCCTCCCGCCCTGGGAACCAGCCAGGTAAGGCACACAGC
CACCATCCATCCCAGGAGGAATGGCTTGTCTGGCTCCGGTTCCACAAGAAGAAGTGGCAGCTGCAGGCCCGGCAGCGCCTCGCCCGCAGGAAGAGGCAGCGTCTGGAGTCGGCAGAGGGT
GTGCTCAGGCCCGGGGCCATCCGGGATGGTCCTGCCACGGGGCTGGGGAGCTTCTTGCGAAGAACTGCCCGCAGCATCCTGGACCTTCCGTGGCAGATTGTGCAGGTATAGACCTTGATC
GGTTCCAGTGTGTCCTGTGATGTGCTGTATGTCCGTGTGGCCTTTCAGATCAGCGAGACCAGCCAGGCCGGCCTGTTCAGGCTGTGGGCGCTCGTTGGCAGTGACTTGCACTGCATCAGG
CTGAGCATCCCCCGTGTGTTCTACGTGAACCAGCGAGTCGCTAAAGCGGAGGAGGGTGCTTCGTATCGCAAGGTAGGGAGGAGCTGGTGCTGCCTCTGCAGTCATCTGGGCAGCCTGAGG
GACATTACCACTTACGCCCAGTGACGAGATCATCGTCGTATTCTCGCCAGGTAAATCGGGTCCTTCCTCGCTCCAACATGGTCTACAATCTCTATGAGTATTCAGTGCCAGAGGACATGT
ACCAGGAACACATCAACGAGATCAACGCTGAGCTGTCAGCGCCAGACATCGAGGGCGTATATGAGACTCAGGTGACTCCCCAGCCACCCTCGACTGAACTGGGGGAGGCTCCAGCAGGGT
CCACCATCCAGCCCTTGCCGGCCTGTCTGCCCGATTCTTCCAGGTTCCGTTACTGTTCCGGGCCCTGGTGCACCTGGGCTGTGTGTGTGTGGTCAATAAACAGCTGGTGAGGCACCTTTC
AGGCTGGGAAGCAGAGACCTTTGCTCTTGAGCACCTGGAGATGCGCTCTCTGGCCCAGTTCAGCTACCTGGAACCAGGTATGGCCTGCACCAGCCGCCCATCATGTGCCTGCCTCCCACA
CTCCAGGGAGTATCCGCCATATCTACCTGTACCACCACGCACAGGCCCACAAAGCGCTCTTCGGGATCTTCATCCCCTCACAGCGCAGGGCATCCGTCTTTGTGCTGGACACTGTGAGTC
GGGGGAGGCTGACGTGGCCTGCGTTGGTCTAGGTGCGCAGCAACCAGATGCCCAGCCTTGGCGCCCTGTACTCAGCAGAGCACGGCCTCCTCCTGGAGAAGGTGGGCCCTGAGCTCCTGC
CACCCCCCAAACACACCTTCGAAGTTCGGGCAGAAACTGACCTGAAGACCATCTGCAGAGCCATCCAGCGATTCCTGCTCGCCTACAAGGTGAGAGTGGTTGGGGTCTTGCTGTGTGAGC
TGACCCAGGAGGAGCGCCGGGGGCCCACACTCATCGCTGTTCAGTCCAGCTGGGAGCTGAAGAGGCTGGCCAGTGAAATTCCTGTCTTGGAGGAATTCCCACTGGTGCCTATCTGTGTGG
CTGACAAGATCAACTATGGGGTCCTGGACTGGCAGCGCCATGGAGCCCGGCGCATGATCCGTCACTACCTCAACCTGGACACCTGCCTGTCGCAGGCCTTCGAGATGAGCAGGTGAGCAC
CCTGGTGCAGGTACTTTCACATTCCCATTGGGAACCTACCAGAGGACATCTCCACATTCGGCTCCGACCTCTTCTTTGCCCGCCACCTCCAGCGCCACAACCACCTGCTCTGGCTGTCCC
CTACAGCCCGCCCTGACCTGGGTGGAAAGGAGGCTGATGACAACTGTCTTGTCATGGAGTTCGATGACCAAGCCACTGTTGAGATCAACAGTTCAGGCTGTTACTCCACAGGTAAGTGGG
TGGCGTCTTCCTGTGCAGTGTGTGTGGAGCTGGACCTTCAGAACCTGGCCGTCAACACCATTCTCCAGTCTCACCATGTCAACGACATGGAGGGGGCCGACAGCATGGGGATCAGCTTCG
ACGTGATCCAGCAGGCCTCCCTGGAGGACATGATCACGGGTGGTCAGGCTGCCAGTGCCCCGGCCAGCTACGATGAGACAGCCCTGTGCTCTAACACCTTCAGGTGCCACCCTCTCTGGG
GGGTACGAGGGTGTCGTGCACCTTCTCTTTCAGGATCCTGAAGAGCATGGTCGTGGGCTGGGTGAAGGAGATCACCCAGTACCACAACATCTATGCAGACAACCAGGTGATGCACTTCTA
CCGCTGGCTTCGGTCGCCATCCTCTCTGCTTCATGACCCTGCCCTGCACCGCACACTCCACAACATGATGAAGAAGCTCTTCCTGCAGTGAGTGCTCCTCCTCCCTGGGCTGTCCACCGC
CCTCTGGCTCTCCATGACTGTGGCGTCTCCACCACGGACTCTCAACTTGCTCCACAGGCTCATCGCTGAGTTCAAGCGCCTGGGGTCATCAGTCATCTACGCCAACTTCAACCGCATCAT
CCTCTGTACAAAGAAGCGCCGTGTGGAAGATGCCATCGCTTACGTGGAGTACATCACCAGCAGGTGCGGCTGGCTGGTCCTGGTGACGCAGCACTGTGGCTTTGAGAGGGATGCTAAAAT
GTTGAGAACAAGGTCGATTTCACTGAAGCAGCGTCTTCAATGCTTCCTCTGCAGCATCCATTCAAAGGAGACCTTCCATTCTCTGACAATTTCTTTCTCTCGATGCTGGGAATTTCTTCT
CTGGATGGATCCATCTAACTATGGCGGAATCAAAGGAAAAGTTTCATCTCGTATTCACTGTGGACTGGTAAGCGAGCTGCAGTGTGGCACCCGAGCCAGCTTTGGGGGTCGCGTTCATTC
GCCGCGTTGTCTCATGTGTTACAGCAAGACTCCCAGAAAGCAGGGGGAGCAGAGGATGAGCAGGAAAATGAGGACGATGAGGAGGAAAGAGATGGGGAGGAGGAGGAAGAGGCGGAGGAA
TCCAACGTGGAGGATTTACTGGAAAACAACTGGAACATTTTGCAGTTTTTGCCACAGGCAGCCTCCTGCCAGAACTACTTCCTCATGATTGTTTCAGGTAAGCCCAGAGCCCAGGGCTGC
AGGGTGTTTGCAGCAGCCCGACTCAGGGCCTGTGGTGTGTGTGCCTCTCCACAGCGTACATCGTGGCCGTGTACCACTGCATGAAGGACGGGCTGAGGCGCAGTGCTCCAGGGAGCACCC
CCGTGAGGAGGAGGGGGGCCAGCCAGCTCTCCCAGGAGGCCGAGGGGGCGGTCGGAGCCCTTCCCGGTGAGCAGTCTTTTGTCTTTTGAGGCCACTGCCATGTGCCAGTGACCTAACTCC
CCTCAGCATCCTTATACTTCCAGGAATGATCACCTTCTCTCAGGATTATGTCGCAAATGAGCTCACTCAGAGCTTCTTCACCATCACTCAGAAGATTCAGAAGAAAGTCACAGGCTCTCG
GAACTCCACTGAGCTCTCAGAGATGTTTCCTGTCCTCCCCGGTTCCCACTTGCTGCTCAATAACCCTGCCCTGGAGTTCATCAAATACGTGTGCAAGGTGAGAGTGCCAGCGTGCGTGTG
GTGGGCTGTGGTCTCTGCAGGTGCTGTCCCTGGACACCAACATCACAAACCAGGTGAATAAGCTGAACCGAGACCTGCTTCGCCTGGTGGATGTCGGCGAGTTCTCCGAGGAGGCCCAGT
TCCGAGACCCCTGCCGCTCCTACGTGCTTCCTGAGGTCATCTGCCGCAGCTGTAACTTCTGCCGCGACCTGGACCTGTGTAAAGACTCTTCCTTCTCAGAGGTGCGGCTGAGCTCCAGCG
ATGGCACTGTGGTCTGGAGGCTGGGCTGGTGACCTCTCGCACTCTTGCTCTGCCTAGGATGGGGCGGTCCTGCCTCAGTGGCTCTGCTCCAACTGTCAGGCGCCCTACGACTCCTCTGCC
ATCGAGATGACGCTGGTGGAAGTTCTACAGAAGAAGCTGATGGCCTTCACCCTGCAGGACCTGGTGAGTCGTGCATGCCGCCTGCCCGTGTGCCCTGGAGTCCACAGGGGGGTTTCTGTG
GCTGCTCCCTTTCAGGTCTGCCTGAAGTGCCGCGGGGTGAAGGAGACCAGCATGCCTGTGTACTGCAGCTGCGCGGGAGACTTCGCCCTCACCATCCACACCCAGGTGGGCTCTCCCTCA
CAGGTCTTCATGGAACAGATCGGAATATTCCGGAACATTGCCCAGCACTACGGCATGTCGTACCTCCTGGAGACCCTGGAGTGGCTGCTGCAGAAGAACCCACAGCTGGGCCATTAGCCA

### Sheet: CRC genes capture set
Sequence
GGAATTGTTCTGTATGAATTGATGACTGGACAGTTACCTTATTCAAACATCAACAACAGGGACCAGGTAAATATTTACCACGTCTTGGTGTTTATTTTACCGTCTATATACAAGGCTCCA
TTCAGTCTTTATTCAATTGAAGTGAAGAATATTTTTCTTTGTATGTTCTAACAGGCACCAGAAGTCATCAGAATGCAAGATAAAAATCCATACAGCTTTCAGTCAGATGTATATGCATTT
ATATATTTCTTCATGAAGACCTCACAGTAAAAATAGGTGATTTTGGTCTAGCTACAGTGAAATCTCGATGGAGTGGGTCCCATCAGTTTGAACAGTTGTCTGGATCCATTTTGTGGATGG
GCCCTACTCAGGTTAAAATGATGTTTTGTTTTTCAGTTACTTACACGCCAAGTCAATCATCCACAGAGACCTCAAGAGTAATAGTATCCTTCCTGAAATTTGTCTGCGAAGTTTGAAAAC
AGCTTGTATCACCATCTCCATATCATTGAGACCAAATTTGAGATGATCAAACTTATAGATATTGCACGACAGACTGCACAGGGCATGGAGTAAGTTCCATTCGTTAAATGTCTTGTAAAT
TTTAATGTTTACTGTCACATTTCTTTGTACAGGAAAACACGACATGTGAATATCCTACTCTTCATGGGCTATTCCACAAAGCCACAACTGGCTATTGTTACCCAGTGGTGTGAGGGCTCC
GTAACAATTGCCTTTTAGGTGATGTGGCAGTGAAAATGTTGAATGTGACAGCACCTACACCTCAGCAGTTACAAGCCTTCAAAAATGAAGTAGGAGTACTCAGGTGAGCTTGTGTGAATT
ATTAACCTTATGTGTGACATGTTCTAATATAGTCACATTTTCATTATTTTTATTATAAGGCCTGCTGAAAATGACTGAATATAAACTTGTGGTAGTTGGAGCTGGTGGCGTAGGCAAGAG
TGCCTTGACGATACAGCTAATTCAGAATCATTTTGTGGACGAATATGATCCAACAATAGAGGTAAATCTTGTTTTAATATGCATATTACTGGTGCAGGACCATTCTTTGATACAGATAAA
AATAATCCAGACTGTGTTTCTCCCTTCTCAGGATTCCTACAGGAAGCAAGTAGTAATTGATGGAGAAACCTGTCTCTTGGATATTCTCGACACAGCAGGTCAAGAGGAGTACAGTGCAAT
GAGGGACCAGTACATGAGGACTGGGGAGGGCTTTCTTTGTGTATTTGCCATAAATAATACTAAATCATTTGAAGATATTCACCATTATAGGTGGGTTTAAATTGAATATAATAAGCTGAC
GTTACTAATGACTGTGCTATAACTTTTTTTTCTTTCCCAGAGAACAAATTAAAAGAGTTAAGGACTCTGAAGATGTACCTATGGTCCTAGTAGGAAATAAATGTGATTTGCCTTCTAGAA
CAGTAGACACAAAACAGGCTCAGGACTTAGCAAGAAGTTATGGAATTCCTTTTATTGAAACATCAGCAAAGACAAGACAGGTAAGTAACACTGAAATAAATACAGATCTGTTTTCTGCAA
ACAGACTTTAAAGAAGTTGTGTTTTACAATGCAGAGAGTGGAGGATGCTTTTTATACATTGGTGAGGGAGATCCGACAATACAGATTGAAAAAAATCAGCAAAGAAGAAAAGACTCCTGG
CTGTGTGAAAATTAAAAAATGCATTATAATGTAATCTGGTAAGTTTAAGTTCAGCACATTAATTTTGGCAGAAAGCAGATGTCTTTTAAAGGTAACAAGGTGGCAACCACTTTAGAACTA
CTTAGGTGTAGTATTCTAACTTGAAGTATTAAAAGATAAGAAACTTGTTTCCATAATTAGTACATTTATTTTTAATCTAGTGGGAATTAATTATAATTGAGACAATTTTGATGGCTGTAG
TAGACTAATCTATATTTGGCATAAAGTCTAATGATTTAATGAGTCTTAAGTAAACTAAATATTTGGAAACTGATATTTACCTTTATTTTTAAGGGAAAAGTTTTGAGATAATCAGCAGCT
TCGTATATATTCACATTTTAATACTTTTTATGTATTTCAGGGTGTTGATGATGCCTTCTATACATTAGTTCGAGAAATTCGAAAACATAAAGAAAAGATGAGCAAAGATGGTAAAAAGAA
GAAAAAGAAGTCAAAGACAAAGTGTGTAATTATGTAAATACAATTTGTACTTTTTTCTTAAGGCATACTAGTACAAGTGGTAATTTTTGTACATTACACTAAATTATTAGCATTTGTTTT
AGCATTACCTAATTTTTTTCCTGCTCCATGCAGACTGTTAGCTTTTACCTTAAATGCTTATTTTAAAATGACAGTGGAAGTTTTTTTTTCCTCTAAGTGCCAGTATTCCCAGAGTTTTGG
TTTTTGAACTAGCAATGCCTGTGAAAAAGAAACTGAATACCTAAGATTTCTGTCTTGGGGCTTTTGGTGCATGCAGTTGATTACTTCTTATTTTTCTTACCAATTGTGAATGTTGGTGTG
TGAAATGACTGAGTACAAACTGGTGGTGGTTGGAGCAGGTGGTGTTGGGAAAAGCGCACTGACAATCCAGCTAATCCAGAACCACTTTGTAGATGAATATGATCCCACCATAGAGGTGAG
TCCCTGCCCCCTTACCCTCCACACCCCCAGGATTCTTACAGAAAACAAGTGGTTATAGATGGTGAAACCTGTTTGTTGGACATACTGGATACAGCTGGACAAGAAGAGTACAGTGCCATG
AGAGACCAATACATGAGGACAGGCGAAGGCTTCCTCTGTGTATTTGCCATCAATAATAGCAAGTCATTTGCGGATATTAACCTCTACAGGTACTAGGAGCATTATTTTCTCTGAAAGGAT
TTGTTTTTCTTATGTTCTGATAATATATTCCCGTTTTTAGGGAGCAGATTAAGCGAGTAAAAGACTCGGATGATGTACCTATGGTGCTAGTGGGAAACAAGTGTGATTTGCCAACAAGGA
CAGTTGATACAAAACAAGCCCACGAACTGGCCAAGAGTTACGGGATTCCATTCATTGAAACCTCAGCCAAGACCAGACAGGTATGGTACAGCTTTCAGCATTTGTGCAAGAGTTTGCATC
AATTTGGATTGTGTCCGTTGAGCTAGCTCTCTCATTTTTTTTCATTTTTTCCTTTTATAGGGTGTTGAAGATGCTTTTTACACACTGGTAAGAGAAATACGCCAGTACCGAATGAAAAAA
CTCAACAGCAGTGATGATGGGACTCAGGGTTGTATGGGATTGCCATGTGTGGTGATGTAACAAGGTGAGCATATGGTTTCTTGGCATAATTACAAATCTTAGTATATAGTATTGGGCAAT
TCCGGGTCACTGCCATGGAGGAGCCGCAGTCAGATCCTAGCGTCGAGCCCCCTCTGAGTCAGGAAACATTTTCAGACCTATGGAAACTGTGAGTGGATCCATTGGAAGGGCAGGCCCACC
ACCCCCACCCCAACCCCAGCCCCCTAGCAGAGACCTGTGGGAAGCGAAAATTCCATGGGACTGACTTTCTGCTCTTGTCTTTCAGACTTCCTGAAAACAACGTTCTGGTAAGGACAAGGG
AGGACCTGGTCCTCTGACTGCTCTTTTCACCCATCTACAGTCCCCCTTGCCGTCCCAAGCAATGGATGATTTGATGCTGTCCCCGGACGATATTGAACAATGGTTCACTGAAGACCCAGG
TCCAGATGAAGCTCCCAGAATGCCAGAGGCTGCTCCCCCCGTGGCCCCTGCACCAGCAGCTCCTACACCGGCGGCCCCTGCACCAGCCCCCTCCTGGCCCCTGTCATCTTCTGTCCCTTC
CCAGAAAACCTACCAGGGCAGCTACGGTTTCCGTCTGGGCTTCTTGCATTCTGGGACAGCCAAGTCTGTGACTTGCACGGTCAGTTGCCCTGAGGGGCTGGCTTCCATGAGACTTCAATG
AAAAAAAAAAAAAAAAGAAAAGCTCCTGAGGTGTAGACGCCAACTCTCTCTAGCTCGCTAGTGGGTTGCAGGAGGTGCTTACGCATGTTTGTTTCTTTGCTGCCGTCTTCCAGTTGCTTT
ATCTGTTCACTTGTGCCCTGACTTTCAACTCTGTCTCCTTCCTCTTCCTACAGTACTCCCCTGCCCTCAACAAGATGTTTTGCCAACTGGCCAAGACCTGCCCTGTGCAGCTGTGGGTTG
ATTCCACACCCCCGCCCGGCACCCGCGTCCGCGCCATGGCCATCTACAAGCAGTCACAGCACATGACGGAGGTTGTGAGGCGCTGCCCCCACCATGAGCGCTGCTCAGATAGCGATGGTG
TTAGGTCTGGCCCCTCCTCAGCATCTTATCCGAGTGGAAGGAAATTTGCGTGTGGAGTATTTGGATGACAGAAACACTTTTCGACATAGTGTGGTGGTGCCCTATGAGCCGCCTGAGGTC
CCTAGGTTGGCTCTGACTGTACCACCATCCACTACAACTACATGTGTAACAGTTCCTGCATGGGCGGCATGAACCGGAGGCCCATCCTCACCATCATCACACTGGAAGACTCCAGGTCAG
TAGGACCTGATTTCCTTACTGCCTCTTGCTTCTCTTTTCCTATCCTGAGTAGTGGTAATCTACTGGGACGGAACAGCTTTGAGGTGCGTGTTTGTGCCTGTCCTGGGAGAGACCGGCGCA
CAGAGGAAGAGAATCTCCGCAAGAAAGGGGAGCCTCACCACGAGCTGCCCCCAGGGAGCACTAAGCGAGGTAAGCAAGCAGGACAAGAAGCGGTGGAGGAGACCAAGGGTGCAGTTATGC
ACCTTTCCTTGCCTCTTTCCTAGCACTGCCCAACAACACCAGCTCCTCTCCCCAGCCAAAGAAGAAACCACTGGATGGAGAATATTTCACCCTTCAGGTACTAAGTCTTGGGACCTCTTA
AACTTATACCATAATATATATTTTAAAGGACCAGACCAGCTTTCAAAAAGAAAATTGTTAAAGAGAGCATGAAAATGGTTCTATGACTTTGCCTGATACAGATGCTACTTGACTTACGA
CTGCAGATCCGTGGGCGTGAGCGCTTCGAGATGTTCCGAGAGCTGAATGAGGCCTTGGAACTCAAGGATGCCCAGGCTGGGAAGGAGCCAGGGGGGAGCAGGGCTCACTCCAGGTGAGTG
CTGCTTCTGTCTCCTACAGCCACCTGAAGTCCAAAAAGGGTCAGTCTACCTCCCGCCATAAAAAACTCATGTTCAAGACAGAAGGGCCTGACTCAGACTGACATTCTCCACTTCTTGTTC
TCCCCCGCCCGCCGCGCCATGCCTGTGGCCGGCTCGGAGCTGCCGCGCCGGCCCTTGCCCCCCGCCGCACAGGAGCGGGACGCCGAGCCGCGTCCGCCGCACGGGGAGCTGCAGTACCTG
GGGCAGATCCAACACATCCTCCGCTGCGGCGTCAGGAAGGACGACCGCACGGGCACCGGCACCCTGTCGGTATTCGGCATGCAGGCGCGCTACAGCCTGAGAGGTGACGCCGCGGGCCCC
CCGTATGGCAAATTGTTTTTCAGATGAATTCCCTCTGCTGACAACCAAACGTGTGTTCTGGAAGGGTGTTTTGGAGGAGTTGCTGTGGTTTATCAAGGTAAAGAAGTCGCTGCTATTAGA
GATGCCTGCTCTGCTCTCCCCATCTCTTCCAGGGATCCACAAATGCTAAAGAGCTGTCTTCCAAGGGAGTGAAAATCTGGGATGCCAATGGATCCCGAGACTTTTTGGACAGCCTGGGAT
TCTCCACCAGAGAAGAAGGGGACTTGGGCCCAGTTTATGGCTTCCAGTGGAGGCATTTTGGGGCAGAATACAGAGATATGGAATCAGGTGAGGAGATAGAACAATGCCTTCCATTTCCCG
ATTCTACAGATTATTCAGGACAGGGAGTTGACCAACTGCAAAGAGTGATTGACACCATCAAAACCAACCCTGACGACAGAAGAATCATCATGTGCGCTTGGAATCCAAGAGGTTGAAAGA
TCCCTCCTTATCTTCCTCTGCTGGTTCCTCAGATCTTCCTCTGATGGCGCTGCCTCCATGCCATGCCCTCTGCCAGTTCTATGTGGTGAACAGTGAGCTGTCCTGCCAGCTGTACCAGAG
ATCGGGAGACATGGGCCTCGGTGTGCCTTTCAACATCGCCAGCTACGCCCTGCTCACGTACATGATTGCGCACATCACGGGCCTGAAGGTGGGCTGTCTCGGGAAGGGTGACTTGCCAGC
CTGCTTTCTCCCCCGGGTTTATAGCCAGGTGACTTTATACACACTTTGGGAGATGCACATATTTACCTGAATCACATCGAGCCACTGAAAATTCAGGTAAGAATTAGATGTTATACTTTT
TACAACAGGTCGTACAATTATGGCAAAATAATGGCCTTATTTTGTTTTTAGCTTCAGCGAGAACCCAGACCTTTCCCAAAGCTCAGGATTCTTCGAAAAGTTGAGAAAATTGATGACTTC
AAAGCTGAAGACTTTCAGATTGAAGGGTACAATCCGCATCCAACTATTAAAATGGAAATGGCTGTTTAGGGTGCTTTCAAAGGAGCTCGAAGGATATTGTCAGTCTTTAGGGGTTGGGCT
CGGGGCGCCTGGGAATTTGAAGCAAACAGGCAGCGCGCGACAATGGCGGTCGCTCGTGCAGCTTTGGGGCCATTGGTGACGGGTCTGTACGACGTGCAGGCTTTCAAGTTTGGGGACTTC
GTGCTGAAGAGCGGGCTTTCCTCCCCCATCTACATCGATCTGCGGGGCATCGTGTCTCGACCGCGTCTTCTGAGTCAGGTGCTGGCCTAGGAAGGGAAAGGACAGGGCTTGGTGGCGGGA
ATAGTTACAATAAAACATTGTTTATGTGTTCATTTTCTTACAGGTTGCAGATATTTTATTCCAAACTGCCCAAAATGCAGGCATCAGTTTTGACACCGTGTGTGGAGTGCCTTATACAGC
TTTGCCATTGGCTACAGTTATCTGTTCAACCAATCAAATTCCAATGCTTATTAGAAGGAAAGAAACAAAGGATTATGGTAAAATAAAAGTAACATAAAGCATGAAGTTAATTAATCTGTA
TCAGCAAAATTTTTTCTTTTCTAGGAACTAAGCGTCTTGTAGAAGGAACTATTAATCCAGGAGAAACCTGTTTAATCATTGAAGATGTTGTCACCAGTGGATCTAGTGTTTTGGAAACTG
TTGAGGTTCTTCAGAAGGAGGGCTTGAAGGTCACTGATGCCATAGTGCTGTTGGACAGAGAGCAGGGAGGCAAGGACAAGTTGCAGGCGCACGGGATCCGCCTCCACTCAGTGTGTACAT
TGTCCAAAATGCTGGAGATTCTCGAGCAGCAGAAAAAAGTTGATGCTGAGACAGTTGGGAGAGTGAAGAGGTTTATTCAGGAGAATGTCTTTGTGGCAGCGAATCATAATGGTTCTCCCC
TTTCTATAAAGGAAGCACCCAAAGAACTCAGCTTCGGTGCACGTGCAGAGCTGCCCAGGATCCACCCAGTTGCATCGAAGCTTCTCAGGCTTATGCAAAAGAAGGAGACCAATCTGTGTC
TATCTGCTGATGTTTCACTGGCCAGAGAGCTGTTGCAGCTAGCAGATGCTTTAGGACCTAGTATCTGCATGCTGAAGACTCATGTAGATATTTTGAATGATTTTACTCTGGATGTGATGA
AGGAGTTGATAACTCTGGCAAAATGCCATGAGTTCTTGATATTTGAAGACCGGAAGTTTGCAGATATAGGAAACACAGTGAAAAAGCAGTATGAAGGTAAGTGTATTATTCAGGAATCTG
CAGCAAATATCTTTTTTCCCCCTTCTTCTTAGGAGGTATCTTTAAAATAGCTTCCTGGGCAGATCTAGTAAATGCTCACGTGGTGCCAGGCTCAGGAGTTGTGAAAGGCCTGCAAGAAGT
GGGCCTGCCTTTGCATCGGGGGTGCCTCCTTATTGCGGAAATGAGCTCCACCGGCTCCCTGGCCACTGGGGACTACACTAGAGCAGCGGTAAGTGGTGGGGGGACTGGGTGAGAGGGGGC
AGGTTAGAATGGCTGAGGAGCACTCTGAATTTGTTGTTGGTTTTATTTCTGGCTCCCGAGTAAGCATGAAACCAGAATTTCTTCACTTGACTCCAGGAGTTCAGTTGGAAGCAGGAGGTA
ATTATGTGAAACAACAATTTTTGTGTTTCTTGCAGGAGATAATCTTGGCCAACAGTACAATAGCCCACAAGAAGTTATTGGCAAACGAGGTTCCGATATCATCATTGTAGGTCGTGGCAT
AATCTCAGCAGCTGATCGTCTGGAAGCAGCAGAGATGTACAGAAAAGCTGCTTGGGAAGCGTATTTGAGTAGACTTGGTGTTTGAGTGCTTCAGATACATTTTTCAGATACAATGTGAAG
